# REV-ERBα/β Targeting Transcriptionally Reprograms HIV-Infected CD4^+^ T-Cells for Increased Viral Reactivation but Limited Virion Spread

**DOI:** 10.64898/2026.08.20.746039

**Authors:** Christ Dominique Ngassaki Yoka, Jean-Philippe Goulet, Soumia Khalfi, Debashree Chatterjee, Tomas Raul Wiche Salinas, Yuwei Zhang, Laurence Raymond Marchand, Julie Moreaux, Jonathan Dias, Augustine Fert, Nicolas Chomont, Jonathan Richard, Andrés Finzi, Nicolas Cermakian, Brendan Bell, Jean-Pierre Routy, Laura Solt, Petronela Ancuta

## Abstract

The circadian clock repressors REV-ERBα/β control rhythmic gene expression and inhibit HIV-1 transcription. Whether REV-ERBα/β modulate the HIV-1 replication cycle beyond transcription remains unknown. Here, we demonstrate that memory CD4^+^ T-cells predominantly express the REV-ERBβ isoform *ex vivo* and that T-cell receptor (TCR) triggering downregulates both REV-ERBα/β expression, with levels of REV-ERBα/β mRNA being lower in ART-treated people with HIV (PWH) receiving antiretroviral therapy (ART) compared to people without HIV (PWoH) before/after TCR triggering. In single-round infection, the REV-ERBα/β antagonist SR8278 facilitated HIV-1 reverse transcription, integration, and intracellular HIV-p24 expression, but limited virion release. Moreover, SR8278 downregulated *CCR5* mRNA expression, inhibited R5-tropic HIV-1 replication *in vitro,* and limited viral outgrowth in CD4^+^ T-cells from ART-treated PWH. Finally, genome-wide RNA-sequencing and functional validations revealed HIV-1 restriction/dependency factors that represent novel putative REV-ERBα/β targets. Thus, pharmacological inhibition of REV-ERBα/β uniquely combines a latency reversal activity with the inhibition of progeny virion spread.

Graphical Abstract
