## Supplemental File 3 for "REV-ERBα/β Targeting Transcriptionally Reprograms HIV-Infected CD4^+^ T-Cells for Increased Viral Reactivation but Limited Virion Spread"

### Sheet: CDNY Suppe File 3 REV-ERB_bmal_
Supplemental File 3: Transcripts modulated by SR8278 in memory CD4+ T-cells of ART-treated PWH included in the HIV interactom database and exhibiting BMAL binding motifs in their promoters
ensembl_gene_id	chromosome_name	logFC	AveExpr	t	P.Value	adj.P.Val	B	hgnc_symbol	description
ENSG00000123358	12	0.763473	4.95493	9.63111	2.58e-09	2.93e-06	11.4849	NR4A1	nuclear receptor subfamily 4 group A member 1 [Source:HGNC Symbol;Acc:HGNC:7980]
ENSG00000164056	4	0.599336	1.52224	3.29826	0.00330183	0.0406932	-1.68573	SPRY1	sprouty RTK signaling antagonist 1 [Source:HGNC Symbol;Acc:HGNC:11269]
ENSG00000115009	2	0.596387	4.63588	3.64088	0.00145722	0.0240645	-1.30355	CCL20	C-C motif chemokine ligand 20 [Source:HGNC Symbol;Acc:HGNC:10619]
ENSG00000122877	10	0.530151	6.34184	7.91426	7.49e-08	1.79e-05	8.24425	EGR2	early growth response 2 [Source:HGNC Symbol;Acc:HGNC:3239]
ENSG00000112182	6	0.487253	4.66292	4.85728	7.61e-05	0.00298149	1.53519	BACH2	BTB domain and CNC homolog 2 [Source:HGNC Symbol;Acc:HGNC:14078]
ENSG00000105327	19	0.392418	1.51521	3.39591	0.00261906	0.0356213	-1.49373	BBC3	BCL2 binding component 3 [Source:HGNC Symbol;Acc:HGNC:17868]
ENSG00000132510	17	0.389542	6.15707	5.95458	5.61e-06	0.000441	3.98372	KDM6B	lysine demethylase 6B [Source:HGNC Symbol;Acc:HGNC:29012]
ENSG00000179388	8	0.379062	6.0707	6.47766	1.69e-06	0.000188	5.17689	EGR3	early growth response 3 [Source:HGNC Symbol;Acc:HGNC:3240]
ENSG00000227231	HSCHR6_MHC_DBB_CTG1	0.28883	4.6358	3.22311	0.00394234	0.045717	-2.2491	IER3	immediate early response 3 [Source:HGNC Symbol;Acc:HGNC:5392]
ENSG00000230128	HSCHR6_MHC_MANN_CTG1	0.28883	4.6358	3.22311	0.00394234	0.045717	-2.2491	IER3	immediate early response 3 [Source:HGNC Symbol;Acc:HGNC:5392]
ENSG00000235030	HSCHR6_MHC_SSTO_CTG1	0.28883	4.6358	3.22311	0.00394234	0.045717	-2.2491	IER3	immediate early response 3 [Source:HGNC Symbol;Acc:HGNC:5392]
ENSG00000237155	HSCHR6_MHC_COX_CTG1	0.28883	4.6358	3.22311	0.00394234	0.045717	-2.2491	IER3	immediate early response 3 [Source:HGNC Symbol;Acc:HGNC:5392]
ENSG00000171552	20	0.254722	8.25791	5.56172	1.41e-05	0.000865	2.96816	BCL2L1	BCL2 like 1 [Source:HGNC Symbol;Acc:HGNC:992]
ENSG00000151092	3	0.236085	5.24203	6.71609	9.89e-07	0.000128	5.74383	NGLY1	N-glycanase 1 [Source:HGNC Symbol;Acc:HGNC:17646]
ENSG00000243279	X	0.23188	4.13658	4.45547	0.000202	0.00598981	0.662093	PRAF2	PRA1 domain family member 2 [Source:HGNC Symbol;Acc:HGNC:28911]
ENSG00000135404	12	0.230319	7.08677	4.06187	0.000526	0.0117965	-0.551098	CD63	CD63 molecule [Source:HGNC Symbol;Acc:HGNC:1692]
ENSG00000266967	17	0.202689	5.51111	3.21606	0.00400827	0.0461992	-2.37724	AARSD1	alanyl-tRNA synthetase domain containing 1 [Source:HGNC Symbol;Acc:HGNC:28417]
ENSG00000104783	19	0.194927	5.11791	3.27708	0.00347126	0.0421608	-2.19186	KCNN4	potassium calcium-activated channel subfamily N member 4 [Source:HGNC Symbol;Acc:HGNC:6293]
ENSG00000177830	11	0.18909	5.97062	3.61422	0.0015537	0.0250788	-1.52042	CHID1	chitinase domain containing 1 [Source:HGNC Symbol;Acc:HGNC:28474]
ENSG00000187764	9	0.183599	7.24137	4.96247	5.9e-05	0.00249972	1.58904	SEMA4D	semaphorin 4D [Source:HGNC Symbol;Acc:HGNC:10732]
ENSG00000027075	14	0.182526	7.20707	4.67016	0.00012	0.00413072	0.892819	PRKCH	protein kinase C eta [Source:HGNC Symbol;Acc:HGNC:9403]
ENSG00000140988	16	0.167305	11.6065	3.93288	0.000719	0.0148708	-1.03578	RPS2	ribosomal protein S2 [Source:HGNC Symbol;Acc:HGNC:10404]
ENSG00000105355	19	0.164514	4.97303	4.06283	0.000525	0.0117885	-0.358008	PLIN3	perilipin 3 [Source:HGNC Symbol;Acc:HGNC:16893]
ENSG00000102882	16	0.150346	5.70365	3.80903	0.000971	0.0184102	-1.03908	MAPK3	mitogen-activated protein kinase 3 [Source:HGNC Symbol;Acc:HGNC:6877]
ENSG00000168040	11	0.14527	5.72785	3.35071	0.00291601	0.0375298	-2.0991	FADD	Fas associated via death domain [Source:HGNC Symbol;Acc:HGNC:3573]
ENSG00000105223	19	0.137875	5.40724	3.59192	0.00163921	0.0259959	-1.51048	PLD3	phospholipase D family member 3 [Source:HGNC Symbol;Acc:HGNC:17158]
ENSG00000109854	11	0.135275	5.83444	3.38065	0.00271586	0.0361875	-2.04026	HTATIP2	HIV-1 Tat interactive protein 2 [Source:HGNC Symbol;Acc:HGNC:16637]
ENSG00000105220	19	0.114529	8.6199	3.36011	0.00285165	0.0370523	-2.26987	GPI	glucose-6-phosphate isomerase [Source:HGNC Symbol;Acc:HGNC:4458]
ENSG00000147416	8	0.111545	7.21825	3.64201	0.00145328	0.0240287	-1.55118	ATP6V1B2	ATPase H+ transporting V1 subunit B2 [Source:HGNC Symbol;Acc:HGNC:854]
ENSG00000169813	10	-0.0948447	9.72145	-3.89095	0.000796	0.0160195	-1.07246	HNRNPF	heterogeneous nuclear ribonucleoprotein F [Source:HGNC Symbol;Acc:HGNC:5039]
ENSG00000166598	12	-0.122782	9.39825	-4.0482	0.000544	0.0120556	-0.685784	HSP90B1	heat shock protein 90 beta family member 1 [Source:HGNC Symbol;Acc:HGNC:12028]
ENSG00000141480	17	-0.123083	6.86777	-3.48068	0.00213981	0.0310302	-1.90214	ARRB2	arrestin beta 2 [Source:HGNC Symbol;Acc:HGNC:712]
ENSG00000165672	10	-0.14653	7.93553	-3.50225	0.00203224	0.0297953	-1.91441	PRDX3	peroxiredoxin 3 [Source:HGNC Symbol;Acc:HGNC:9354]
ENSG00000108055	10	-0.180835	7.20014	-4.45179	0.000204	0.00601739	0.369664	SMC3	structural maintenance of chromosomes 3 [Source:HGNC Symbol;Acc:HGNC:2468]
ENSG00000163939	3	-0.272779	6.58107	-4.10521	0.000473	0.0109791	-0.41621	PBRM1	polybromo 1 [Source:HGNC Symbol;Acc:HGNC:30064]
ENSG00000165410	14	-0.306686	2.88029	-4.79417	8.87e-05	0.00332041	1.53474	CFL2	cofilin 2 [Source:HGNC Symbol;Acc:HGNC:1875]
ENSG00000120949	1	-0.363527	7.32041	-6.25274	2.82e-06	0.000278	4.60444	TNFRSF8	TNF receptor superfamily member 8 [Source:HGNC Symbol;Acc:HGNC:11923]
ENSG00000158402	5	-0.413029	2.46036	-4.77673	9.25e-05	0.00343527	1.48641	CDC25C	cell division cycle 25C [Source:HGNC Symbol;Acc:HGNC:1727]
ENSG00000184588	1	-0.497838	5.28866	-4.65675	0.000124	0.00422596	1.01872	PDE4B	phosphodiesterase 4B [Source:HGNC Symbol;Acc:HGNC:8781]
ENSG00000118777	4	-0.510964	2.5213	-5.22908	3.11e-05	0.00162839	2.46296	ABCG2	ATP binding cassette subfamily G member 2 (Junior blood group) [Source:HGNC Symbol;Acc:HGNC:74]
ENSG00000237649	6	-0.566712	5.7876	-9.20318	5.77e-09	4.34e-06	10.7598	KIFC1	kinesin family member C1 [Source:HGNC Symbol;Acc:HGNC:6389]
ENSG00000078900	1	-0.575102	0.809239	-3.71452	0.00122032	0.0214265	-0.903562	TP73	tumor protein p73 [Source:HGNC Symbol;Acc:HGNC:12003]
ENSG00000117650	1	-0.603322	3.42725	-9.17762	6.06e-09	4.34e-06	10.3598	NEK2	NIMA related kinase 2 [Source:HGNC Symbol;Acc:HGNC:7745]
ENSG00000134057	5	-0.621774	5.3516	-6.77338	8.7e-07	0.000116	5.86679	CCNB1	cyclin B1 [Source:HGNC Symbol;Acc:HGNC:1579]
ENSG00000090104	1	-0.633425	5.85805	-8.11865	4.92e-08	1.36e-05	8.67193	RGS1	regulator of G protein signaling 1 [Source:HGNC Symbol;Acc:HGNC:9991]
ENSG00000183785	22	-0.68083	2.36926	-5.00247	5.36e-05	0.00235039	1.95264	TUBA8	tubulin alpha 8 [Source:HGNC Symbol;Acc:HGNC:12410]
ENSG00000011426	7	-0.756255	4.55327	-8.44295	2.55e-08	9e-06	9.28157	ANLN	anillin, actin binding protein [Source:HGNC Symbol;Acc:HGNC:14082]
ENSG00000166851	16	-0.982665	4.16731	-6.90812	6.46e-07	9.04e-05	6.18036	PLK1	polo like kinase 1 [Source:HGNC Symbol;Acc:HGNC:9077]
ENSG00000135218	7	-1.20294	0.658562	-4.80403	8.66e-05	0.00330239	0.80523	CD36	CD36 molecule [Source:HGNC Symbol;Acc:HGNC:1663]
