## Supplemental File 4 for "REV-ERBα/β Targeting Transcriptionally Reprograms HIV-Infected CD4^+^ T-Cells for Increased Viral Reactivation but Limited Virion Spread"

### Sheet: CDNY Suppl File 4 REV-ERB_rorc_
Supplemental File 4: Transcripts modulated by SR8278 in memory CD4+ T-cells of ART-treated PWH included in the HIV interactom database and exhibiting RORC binding motifs in their promoters
ensembl_gene_id	chromosome_name	logFC	AveExpr	t	P.Value	adj.P.Val	B	hgnc_symbol	description
ENSG00000142945	1	-0.656003	5.58037	-10.4458	5.95e-10	1.07e-06	12.942	KIF2C	kinesin family member 2C [Source:HGNC Symbol;Acc:HGNC:6393]
ENSG00000076382	17	-0.551155	5.88352	-8.56684	1.99e-08	7.73e-06	9.55285	SPAG5	sperm associated antigen 5 [Source:HGNC Symbol;Acc:HGNC:13452]
ENSG00000145386	4	-0.464964	6.70635	-8.33344	3.18e-08	1.03e-05	9.07992	CCNA2	cyclin A2 [Source:HGNC Symbol;Acc:HGNC:1578]
ENSG00000153234	2	0.854362	2.7151	8.64528	1.7e-08	7.73e-06	9.06682	NR4A2	nuclear receptor subfamily 4 group A member 2 [Source:HGNC Symbol;Acc:HGNC:7981]
ENSG00000004700	12	-0.27526	6.90082	-7.31619	2.65e-07	4.34e-05	6.9748	RECQL	RecQ like helicase [Source:HGNC Symbol;Acc:HGNC:9948]
ENSG00000178999	17	-0.726823	5.32128	-6.45996	1.76e-06	0.000189	5.18201	AURKB	aurora kinase B [Source:HGNC Symbol;Acc:HGNC:11390]
ENSG00000159110	21	0.298387	4.55912	6.13274	3.71e-06	0.000343	4.48937	IFNAR2	interferon alpha and beta receptor subunit 2 [Source:HGNC Symbol;Acc:HGNC:5433]
ENSG00000123374	12	-0.233182	6.87761	-6.03834	4.62e-06	0.000383	4.13597	CDK2	cyclin dependent kinase 2 [Source:HGNC Symbol;Acc:HGNC:1771]
ENSG00000118777	4	-0.510964	2.5213	-5.22908	3.11e-05	0.00162839	2.46296	ABCG2	ATP binding cassette subfamily G member 2 (Junior blood group) [Source:HGNC Symbol;Acc:HGNC:74]
ENSG00000104833	19	0.496719	3.86403	5.04478	4.84e-05	0.0021861	2.06342	TUBB4A	tubulin beta 4A class IVa [Source:HGNC Symbol;Acc:HGNC:20774]
ENSG00000254772	11	0.209714	11.323	5.01731	5.17e-05	0.00231262	1.57793	EEF1G	eukaryotic translation elongation factor 1 gamma [Source:HGNC Symbol;Acc:HGNC:3213]
ENSG00000100906	14	0.174777	8.60772	4.97147	5.78e-05	0.00246909	1.55477	NFKBIA	NFKB inhibitor alpha [Source:HGNC Symbol;Acc:HGNC:7797]
ENSG00000124207	20	-0.173967	8.32739	-4.95151	6.06e-05	0.00255082	1.51606	CSE1L	chromosome segregation 1 like [Source:HGNC Symbol;Acc:HGNC:2431]
ENSG00000244509	22	0.196813	6.75543	4.58701	0.000147	0.00476645	0.72154	APOBEC3C	apolipoprotein B mRNA editing enzyme catalytic subunit 3C [Source:HGNC Symbol;Acc:HGNC:17353]
ENSG00000197299	15	-0.290284	5.69349	-4.30297	0.000293	0.00782717	0.124596	BLM	BLM RecQ like helicase [Source:HGNC Symbol;Acc:HGNC:1058]
ENSG00000091592	17	-0.228524	4.12449	-4.16724	0.000407	0.0098798	-0.00253207	NLRP1	NLR family pyrin domain containing 1 [Source:HGNC Symbol;Acc:HGNC:14374]
ENSG00000137193	6	-0.268171	7.95535	-4.23845	0.000342	0.00874502	-0.177005	PIM1	Pim-1 proto-oncogene, serine/threonine kinase [Source:HGNC Symbol;Acc:HGNC:8986]
ENSG00000136824	9	-0.259688	6.84357	-4.06715	0.000519	0.0117526	-0.525931	SMC2	structural maintenance of chromosomes 2 [Source:HGNC Symbol;Acc:HGNC:14011]
ENSG00000135404	12	0.230319	7.08677	4.06187	0.000526	0.0117965	-0.551098	CD63	CD63 molecule [Source:HGNC Symbol;Acc:HGNC:1692]
ENSG00000125818	20	0.11779	7.5084	4.0303	0.000567927	0.0124495	-0.653701	PSMF1	proteasome inhibitor subunit 1 [Source:HGNC Symbol;Acc:HGNC:9571]
ENSG00000083642	13	-0.194555	6.05591	-3.9326	0.00072	0.0148708	-0.782492	PDS5B	PDS5 cohesin associated factor B [Source:HGNC Symbol;Acc:HGNC:20418]
ENSG00000169508	13	-0.261417	6.33206	-3.82803	0.000928	0.0179453	-1.0543	GPR183	G protein-coupled receptor 183 [Source:HGNC Symbol;Acc:HGNC:3128]
ENSG00000198851	11	0.232131	8.94087	3.80773	0.000974	0.0184421	-1.24054	CD3E	CD3 epsilon subunit of T-cell receptor complex [Source:HGNC Symbol;Acc:HGNC:1674]
ENSG00000115009	2	0.596387	4.63588	3.64088	0.00145722	0.0240645	-1.30355	CCL20	C-C motif chemokine ligand 20 [Source:HGNC Symbol;Acc:HGNC:10619]
ENSG00000105327	19	0.392418	1.51521	3.39591	0.00261906	0.0356213	-1.49373	BBC3	BCL2 binding component 3 [Source:HGNC Symbol;Acc:HGNC:17868]
ENSG00000169398	8	0.280362	3.00155	3.43704	0.0023747	0.0331701	-1.51709	PTK2	protein tyrosine kinase 2 [Source:HGNC Symbol;Acc:HGNC:9611]
ENSG00000125730	19	0.649802	-0.141385	3.5137	0.00197735	0.0293355	-1.55505	C3	complement C3 [Source:HGNC Symbol;Acc:HGNC:1318]
ENSG00000197265	8	0.124377	6.04378	3.55191	0.0018044	0.027701	-1.67177	GTF2E2	general transcription factor IIE subunit 2 [Source:HGNC Symbol;Acc:HGNC:4651]
ENSG00000110092	11	0.505301	1.00348	3.25497	0.00365722	0.0435511	-1.79377	CCND1	cyclin D1 [Source:HGNC Symbol;Acc:HGNC:1582]
ENSG00000065150	13	-0.313778	8.65088	-3.39	0.00265615	0.0358268	-2.20201	IPO5	importin 5 [Source:HGNC Symbol;Acc:HGNC:6402]
ENSG00000227231	HSCHR6_MHC_DBB_CTG1	0.28883	4.6358	3.22311	0.00394234	0.045717	-2.2491	IER3	immediate early response 3 [Source:HGNC Symbol;Acc:HGNC:5392]
ENSG00000230128	HSCHR6_MHC_MANN_CTG1	0.28883	4.6358	3.22311	0.00394234	0.045717	-2.2491	IER3	immediate early response 3 [Source:HGNC Symbol;Acc:HGNC:5392]
ENSG00000235030	HSCHR6_MHC_SSTO_CTG1	0.28883	4.6358	3.22311	0.00394234	0.045717	-2.2491	IER3	immediate early response 3 [Source:HGNC Symbol;Acc:HGNC:5392]
ENSG00000237155	HSCHR6_MHC_COX_CTG1	0.28883	4.6358	3.22311	0.00394234	0.045717	-2.2491	IER3	immediate early response 3 [Source:HGNC Symbol;Acc:HGNC:5392]
ENSG00000035928	4	-0.131794	6.37856	-3.31048	0.0032077	0.03985	-2.25377	RFC1	replication factor C subunit 1 [Source:HGNC Symbol;Acc:HGNC:9969]
ENSG00000172893	11	0.158088	5.54763	3.23209	0.00385981	0.0451841	-2.34749	DHCR7	7-dehydrocholesterol reductase [Source:HGNC Symbol;Acc:HGNC:2860]
ENSG00000149100	11	0.132897	8.12005	3.27157	0.00351677	0.0424857	-2.45122	EIF3M	eukaryotic translation initiation factor 3 subunit M [Source:HGNC Symbol;Acc:HGNC:24460]
